# Iron rescues glucose-mediated photosynthesis repression during lipid accumulation in the green alga *Chromochloris zofingiensis*

**DOI:** 10.1101/2023.07.31.551119

**Authors:** Tim L. Jeffers, Samuel O. Purvine, Carrie D. Nicora, Ryan McCombs, Shivani Upadhyaya, Adrien Stroumza, Ken Whang, Sean D. Gallaher, Alice Dohnalkova, Sabeeha S. Merchant, Mary Lipton, Krishna K. Niyogi, Melissa S. Roth

## Abstract

Energy status and nutrients regulate photosynthetic protein expression. The unicellular green alga *Chromochloris zofingiensis* switches off photosynthesis in the presence of exogenous glucose (+Glc) in a process that depends on hexokinase (HXK1). Here, we show that this response requires that cells lack sufficient iron (−Fe). Cells grown in −Fe+Glc accumulate triacylglycerol (TAG) while losing photosynthesis and thylakoid membranes. However, cells with an iron supplement (+Fe+Glc) maintain photosynthesis and thylakoids while still accumulating TAG. Proteomic analysis shows that known photosynthetic proteins are most depleted in heterotrophy, alongside hundreds of uncharacterized, conserved proteins. Photosynthesis repression is associated with enzyme and transporter regulation that redirects iron resources to (a) respiratory instead of photosynthetic complexes and (b) a ferredoxin-dependent desaturase pathway supporting TAG accumulation rather than thylakoid lipid synthesis. Combining insights from diverse organisms from green algae to vascular plants, we show how iron and trophic constraints on metabolism aid gene discovery for photosynthesis and biofuel production.
