## Supplementary Data 4 for "Iron rescues glucose-mediated photosynthesis repression during lipid accumulation in the green alga *Chromochloris zofingiensis*"

### Sheet: sourcedata_4b
# Source Data for Figure 4b. The Fv/Fm values match the actual samples used for proteomics (column Sample)
strain	Fe	Glc	Experiment	Sample	F0	Fm	Fv/Fm
WT	-Fe	-Glc	FirstBatch	49	335	789	0.575
WT	-Fe	-Glc	FirstBatch	50	249	551	0.548
WT	-Fe	-Glc	FirstBatch	51	361	836	0.568
WT	-Fe	-Glc	FirstBatch	52	279	904	0.581
WT	-Fe	+Glc	FirstBatch	53	273	281	0.028
WT	-Fe	+Glc	FirstBatch	54	427	426	-0.002
WT	-Fe	+Glc	FirstBatch	55	179	179	0
WT	-Fe	+Glc	FirstBatch	56	283	283	0
WT	+Fe	-Glc	FirstBatch	57	310	986	0.686
WT	+Fe	-Glc	FirstBatch	58	297	937	0.683
WT	+Fe	-Glc	FirstBatch	60	329	1116	0.705
WT	+Fe	+Glc	FirstBatch	61	268	855	0.687
WT	+Fe	+Glc	FirstBatch	62	245	812	0.698
WT	+Fe	+Glc	FirstBatch	63	265	881	0.699
WT	+Fe	+Glc	FirstBatch	64	287	916	0.687
hxk1-2	-Fe	-Glc	FirstBatch	17	469	1401	0.665
hxk1-2	-Fe	-Glc	FirstBatch	18	558	1706	0.673
hxk1-2	-Fe	-Glc	FirstBatch	19	548	1616	0.661
hxk1-2	-Fe	-Glc	FirstBatch	20	433	1266	0.658
hxk1-2	-Fe	+Glc	FirstBatch	21	486	1362	0.643
hxk1-2	-Fe	+Glc	FirstBatch	22	507	1634	0.69
hxk1-2	-Fe	+Glc	FirstBatch	24	292	877	0.643
hxk1-2	+Fe	-Glc	FirstBatch	25	291	1406	0.722
hxk1-2	+Fe	-Glc	FirstBatch	26	360	1318	0.727
hxk1-2	+Fe	-Glc	FirstBatch	27	291	1048	0.722
hxk1-2	+Fe	-Glc	FirstBatch	28	398	1466	0.729
hxk1-2	+Fe	+Glc	FirstBatch	29	417	1675	0.751
hxk1-2	+Fe	+Glc	FirstBatch	30	461	1830	0.755
hxk1-2	+Fe	+Glc	FirstBatch	31	478	1885	0.742
hxk1-2	+Fe	+Glc	FirstBatch	32	433	1746	0.752
hxk1-1	-Fe	-Glc	FirstBatch	33	294	720	0.592
hxk1-1	-Fe	-Glc	FirstBatch	34	383	870	0.56
hxk1-1	-Fe	-Glc	FirstBatch	35	424	1066	0.602
hxk1-1	-Fe	-Glc	FirstBatch	36	383	1016	0.623
hxk1-1	-Fe	+Glc	FirstBatch	37	372	767	0.575
hxk1-1	-Fe	+Glc	FirstBatch	38	340	690	0.493
hxk1-1	-Fe	+Glc	FirstBatch	39	408	848	0.519
hxk1-1	-Fe	+Glc	FirstBatch	40	302	598	0.495
hxk1-1	+Fe	-Glc	FirstBatch	41	293	774	0.621
hxk1-1	+Fe	-Glc	FirstBatch	42	273	813	0.664
hxk1-1	+Fe	-Glc	FirstBatch	43	288	871	0.669
hxk1-1	+Fe	-Glc	FirstBatch	44	358	1148	0.668
hxk1-1	+Fe	+Glc	FirstBatch	45	253	768	0.671
hxk1-1	+Fe	+Glc	FirstBatch	46	302	900	0.664
hxk1-1	+Fe	+Glc	FirstBatch	47	344	1109	0.69
hxk1-1	+Fe	+Glc	FirstBatch	48	305	1008	0.697

### Sheet: sourcedata_4c
# Source Data for Fig4c. Chlorophyll concentrations measured by HPLC
strain	Fe	Glc	Sample ID	O2Evolv	CellDensity	TotVol	Extraction Volume	chla	chlb	Ratio	Total Chlorophyll	TotalChlorophyl_by_Cell	O2Evolve_per_Chl
WT	-Fe	-Glc	WT17	11.2746	6595000	4.08878e+08	1	12591.1	4504.58	2.79518	17095.7	0.518443	1.34828
WT	-Fe	-Glc	WT18	10.4947	4624000	2.94652e+08	1	8096.21	2837.37	2.85342	10933.6	0.472906	1.41412
WT	-Fe	-Glc	WT20	8.46025	6427000	3.9135e+08	1	9622.71	3471.24	2.77212	13094	0.407467	1.26429
WT	-Fe	+Glc	WT21	0.541499	3398000	7.46409e+08	1	2550.13	912.328	2.79519	3462.46	0.203794	0.58366
WT	-Fe	+Glc	WT22	0.243365	2961000	7.16943e+08	1	2266.01	822.92	2.75361	3088.93	0.208641	0.282427
WT	-Fe	+Glc	WT23	0.504051	3633000	9.18603e+08	1	2342.86	859.545	2.72569	3202.4	0.176295	0.722931
WT	-Fe	+Glc	WT24	-0.0115763	3168000	7.0434e+08	1	2349.56	849.132	2.76701	3198.69	0.201938	-0.0127453
WT	+Fe	-Glc	WT25	10.8564	4548000	4.38271e+08	1	23049.8	7575.91	3.04251	30625.7	1.34678	0.776803
WT	+Fe	-Glc	WT26	14.7471	3677000	3.37999e+08	1	16143.8	5295.54	3.04856	21439.3	1.16613	1.16247
WT	+Fe	-Glc	WT27	16.7197	4212000	4.51237e+08	1	24234.9	7988.21	3.03384	32223.1	1.53006	1.17067
WT	+Fe	-Glc	WT28	12.0674	3090000	2.59908e+08	1	11617.1	3863.17	3.00714	15480.2	1.00196	1.01304
WT	+Fe	+Glc	WT30	4.76294	3665000	4.30855e+09	1	16922.5	5034.8	3.3611	21957.3	1.19821	4.67303
WT	+Fe	+Glc	WT31	5.90799	4426000	4.80057e+09	1	17694.5	5560.08	3.18242	23254.6	1.05082	6.09808
WT	+Fe	+Glc	WT32	4.80811	3884000	4.29079e+09	1	17198.6	5261.55	3.26873	22460.1	1.15655	4.59271
hxk1-1	-Fe	-Glc	D633	12.8573	4176000	4.34588e+08	1	16585.4	6133.42	2.70411	22718.9	1.08807	1.22974
hxk1-1	-Fe	-Glc	D634	6.68604	4219000	4.30783e+08	1	16323.8	5962.93	2.73755	22286.7	1.05649	0.646176
hxk1-1	-Fe	-Glc	D635	5.74206	4183000	4.0177e+08	1	13884.1	4903.11	2.83169	18787.2	0.898264	0.613979
hxk1-1	-Fe	-Glc	D636	7.2812	4109000	4.66814e+08	1	14769.5	5294.7	2.78949	20064.2	0.976599	0.847021
hxk1-1	-Fe	+Glc	D638	9.86931	3113000	6.44337e+08	1	10909.7	3988.9	2.73503	14898.6	0.957189	2.13414
hxk1-1	-Fe	+Glc	D639	6.23268	3801000	8.3149e+08	1	12761.8	4638.45	2.75131	17400.3	0.915563	1.48918
hxk1-1	-Fe	+Glc	D640	4.24518	3473000	7.31809e+08	1	10398.5	3704.88	2.80669	14103.3	0.81217	1.10139
hxk1-1	+Fe	-Glc	D641	11.4001	4435000	4.28015e+08	1	17464.7	5828.46	2.99646	23293.2	1.05043	1.04739
hxk1-1	+Fe	-Glc	D642	7.43342	4047000	4.2002e+08	1	14330.5	4725.7	3.03245	19056.2	0.941743	0.819206
hxk1-1	+Fe	-Glc	D643	9.70636	4828000	4.66992e+08	1	18513.8	6136.06	3.01721	24649.8	1.02112	0.919438
hxk1-1	+Fe	+Glc	D645	3.29388	4445000	9.90713e+08	1	28335.4	9298.23	3.0474	37633.6	1.6933	0.43356
hxk1-1	+Fe	+Glc	D646	4.77152	3921000	8.60312e+08	1	23168.4	7594.97	3.05049	30763.4	1.56916	0.667189
hxk1-1	+Fe	+Glc	D647	3.30002	3725000	8.3018e+08	1	27762.4	9199.79	3.01772	36962.2	1.98455	0.370597
hxk1-1	+Fe	+Glc	D648	3.57244	4578000	9.86941e+08	1	30325.4	10134.7	2.99222	40460.1	1.76759	0.435712
hxk1-2	-Fe	-Glc	D901	5.34644	5514000	4.27308e+08	1	10048.1	3761.85	2.67107	13810	0.500907	0.827147
hxk1-2	-Fe	-Glc	D902	5.60773	5501000	4.57281e+08	1	12801.9	4754.04	2.69286	17556	0.638283	0.730323
hxk1-2	-Fe	+Glc	D905	4.11953	3.55933e+06	6.24686e+08	1	9598.72	3509.55	2.73503	13108.3	0.736557	0.981599
hxk1-2	-Fe	+Glc	D906	3.63501	3536000	6.65224e+08	1	9185.58	3337.82	2.75197	12523.4	0.708337	0.96543
hxk1-2	-Fe	+Glc	D907	4.70909	3638000	6.84847e+08	1	9720.28	3540.84	2.74519	13261.1	0.729034	1.21596
hxk1-2	+Fe	-Glc	D909	8.91127	4304000	4.69558e+08	1	23348	7871.63	2.96609	31219.6	1.45073	0.670149
hxk1-2	+Fe	-Glc	D910	5.14132	4350000	4.85343e+08	1	21734.2	7365.38	2.95086	29099.6	1.33791	0.428752
hxk1-2	+Fe	+Glc	D913	7.14435	4416000	1.06349e+09	1	36275.1	12506	2.90063	48781	2.20929	0.778782
hxk1-2	+Fe	+Glc	D914	3.91737	3574000	8.44215e+08	1	27262.3	9199.46	2.96347	36461.8	2.04039	0.453503

### Sheet: sourcedata_4d
# Source Data for Fig4d. Oxygen concentration change rate measured by Oxygraph system and normalized by Volumetric Biomass
strain	Fe	Glc	Sample	Experiment	Oxygen Rate in Dark	Oxygen Rate in Light	O2Evolve (Light-Dark)
WT	-Fe	-Glc	W01	SecondBatch	-4.29182	7.92145	12.2133
WT	-Fe	-Glc	W02	SecondBatch	-3.38883	3.69202	7.08085
WT	-Fe	-Glc	W03	SecondBatch	-5.00957	4.92448	9.93406
WT	-Fe	-Glc	WT17	Third Batch	-3.46236	7.81224	11.2746
WT	-Fe	-Glc	WT18	Third Batch	-4.29086	6.20384	10.4947
WT	-Fe	-Glc	WT19	Third Batch	-2.10627	7.81224	9.91852
WT	-Fe	-Glc	WT20	Third Batch	-3.73853	4.72172	8.46025
WT	-Fe	+Glc	W05	SecondBatch	-2.63739	-2.16219	0.475206
WT	-Fe	+Glc	W06	SecondBatch	-2.31956	-1.29337	1.02619
WT	-Fe	+Glc	W07	SecondBatch	-2.58267	-1.76808	0.814582
WT	-Fe	+Glc	W08	SecondBatch	-2.21642	-0.802535	1.41389
WT	-Fe	+Glc	WT21	Third Batch	-2.11658	-1.57508	0.541499
WT	-Fe	+Glc	WT22	Third Batch	-2.32885	-2.08549	0.243365
WT	-Fe	+Glc	WT23	Third Batch	-2.35977	-1.85571	0.504051
WT	-Fe	+Glc	WT24	Third Batch	-2.32473	-2.33631	-0.0115763
WT	-Fe	+Glc	WT24p2	Third Batch	-2.52876	-2.40296	0.125805
WT	+Fe	-Glc	W09	SecondBatch	-3.02048	4.84387	7.86435
WT	+Fe	-Glc	W10	SecondBatch	-3.27306	5.21469	8.48775
WT	+Fe	-Glc	W11	SecondBatch	-4.0687	8.12746	12.1962
WT	+Fe	-Glc	WT25	Third Batch	-4.17545	6.68092	10.8564
WT	+Fe	-Glc	WT26	Third Batch	-4.23727	10.5099	14.7471
WT	+Fe	-Glc	WT27	Third Batch	-3.60869	13.111	16.7197
WT	+Fe	-Glc	WT28	Third Batch	-3.5448	8.52261	12.0674
WT	+Fe	+Glc	W13	SecondBatch	-5.99465	1.56924	7.56389
WT	+Fe	+Glc	W14	SecondBatch	-4.24972	3.15282	7.40253
WT	+Fe	+Glc	W15	SecondBatch	-5.4958	3.2818	8.77759
WT	+Fe	+Glc	W16	SecondBatch	-5.46422	0.761333	6.22556
WT	+Fe	+Glc	WT29	Third Batch	-4.71953	0.363075	5.08261
WT	+Fe	+Glc	WT30	Third Batch	-4.41039	0.352551	4.76294
WT	+Fe	+Glc	WT31	Third Batch	-4.90295	1.00503	5.90799
WT	+Fe	+Glc	WT32	Third Batch	-4.10125	0.706855	4.80811
hxk1-1	-Fe	-Glc	D633	SecondBatch	-1.31399	7.71607	9.03006
hxk1-1	-Fe	-Glc	D634	SecondBatch	-1.26364	10.1379	11.4015
hxk1-1	-Fe	-Glc	D635	SecondBatch	-1.43256	9.54072	10.9733
hxk1-1	-Fe	-Glc	d633	Third Batch	-2.41279	10.4445	12.8573
hxk1-1	-Fe	-Glc	d634	Third Batch	-1.24654	5.43949	6.68604
hxk1-1	-Fe	-Glc	d635	Third Batch	-1.28861	4.45345	5.74206
hxk1-1	-Fe	-Glc	d636	Third Batch	-1.84496	5.43624	7.2812
hxk1-1	-Fe	+Glc	D638	SecondBatch	-1.36272	5.05097	6.41369
hxk1-1	-Fe	+Glc	D639	SecondBatch	-0.761758	3.84559	4.60735
hxk1-1	-Fe	+Glc	D640	SecondBatch	-1.26364	3.17932	4.44296
hxk1-1	-Fe	+Glc	d638	Third Batch	-1.67672	8.1926	9.86931
hxk1-1	-Fe	+Glc	d639	Third Batch	-1.52377	4.70891	6.23268
hxk1-1	-Fe	+Glc	d640	Third Batch	-1.2236	3.02158	4.24518
hxk1-1	+Fe	-Glc	D641	SecondBatch	-1.08498	8.68507	9.77005
hxk1-1	+Fe	-Glc	D642	SecondBatch	-1.43581	8.04782	9.48363
hxk1-1	+Fe	-Glc	D643	SecondBatch	-1.62422	8.12109	9.7453
hxk1-1	+Fe	-Glc	d641	Third Batch	-1.58686	9.81322	11.4001
hxk1-1	+Fe	-Glc	d642	Third Batch	-1.51229	5.92112	7.43342
hxk1-1	+Fe	-Glc	d643	Third Batch	-1.41288	8.29348	9.70636
hxk1-1	+Fe	+Glc	D645	SecondBatch	-1.32211	4.49666	5.81877
hxk1-1	+Fe	+Glc	D646	SecondBatch	-1.18893	7.14655	8.33548
hxk1-1	+Fe	+Glc	D647	SecondBatch	-1.47804	5.50299	6.98102
hxk1-1	+Fe	+Glc	D648	SecondBatch	-1.81263	5.68269	7.49531
hxk1-1	+Fe	+Glc	d645	Third Batch	-1.68628	1.6076	3.29388
hxk1-1	+Fe	+Glc	d646	Third Batch	-1.37082	3.4007	4.77152
hxk1-1	+Fe	+Glc	d647	Third Batch	-1.74937	1.55065	3.30002
hxk1-1	+Fe	+Glc	d648	Third Batch	-1.12036	2.45208	3.57244
hxk1-2	-Fe	-Glc	D918	SecondBatch	-0.942209	4.78378	5.72599
hxk1-2	-Fe	-Glc	D919	SecondBatch	-0.721113	5.98515	6.70626
hxk1-2	-Fe	-Glc	D920	SecondBatch	-1.35549	9.26794	10.6234
hxk1-2	-Fe	-Glc	D901	Third Batch	-0.527416	4.81903	5.34644
hxk1-2	-Fe	-Glc	D902	Third Batch	-0.904907	4.70283	5.60773
hxk1-2	-Fe	+Glc	D921	SecondBatch	-1.148	2.88185	4.02984
hxk1-2	-Fe	+Glc	D922	SecondBatch	-1.25855	3.60556	4.86411
hxk1-2	-Fe	+Glc	D924	SecondBatch	-0.846967	3.52885	4.37582
hxk1-2	-Fe	+Glc	D905	Third Batch	-1.0709	3.04863	4.11953
hxk1-2	-Fe	+Glc	D906	Third Batch	-1.07625	2.55876	3.63501
hxk1-2	-Fe	+Glc	D907	Third Batch	-1.09767	3.61142	4.70909
hxk1-2	+Fe	-Glc	D925	SecondBatch	-0.699003	5.6754	6.3744
hxk1-2	+Fe	-Glc	D927	SecondBatch	-1.46263	6.17187	7.6345
hxk1-2	+Fe	-Glc	D928	SecondBatch	-0.768733	7.9334	8.70213
hxk1-2	+Fe	-Glc	D909	Third Batch	-1.13247	7.7788	8.91127
hxk1-2	+Fe	-Glc	D910	Third Batch	-0.572929	4.56839	5.14132
hxk1-2	+Fe	+Glc	D929	SecondBatch	-1.3776	3.1062	4.4838
hxk1-2	+Fe	+Glc	D930	SecondBatch	-1.35889	3.65478	5.01367
hxk1-2	+Fe	+Glc	D931	SecondBatch	-1.02725	5.46841	6.49566
hxk1-2	+Fe	+Glc	D932	SecondBatch	-1.01704	5.65658	6.67362
hxk1-2	+Fe	+Glc	D913	Third Batch	-0.926324	6.21803	7.14435
hxk1-2	+Fe	+Glc	D914	Third Batch	-0.784431	3.13294	3.91737
