## Supplementary Data 6 for "Iron rescues glucose-mediated photosynthesis repression during lipid accumulation in the green alga *Chromochloris zofingiensis*"

### Sheet: PS_FEDIFF_ETC_part1_option1
Impact of -Fe on protein abundance of photosynthetic and respiratory electron transport chains							Log2 Mean Fold Change of -Fe/+Fe in each strain-by-Glc condition
ETC	Complex	Name	Binds to Iron	Iron Cofactor Type	Row_ID	Imputed	hxk1-1_-Glc	hxk1-1_+Glc	hxk1-2_-Glc	hxk1-2_+Glc	WT_-Glc	WT_+Glc
Photosynthesis	cATP	atpA	Not Fe bound		CzCPg01290.t1.v5.2.3	No	-0.743547	-1.62575	-0.668034	-1.26389	-1.06172	-1.59788
Photosynthesis	cATP	atpB	Not Fe bound		CzCPg01090.t1.v5.2.3	No	-0.870827	-0.576665	-0.518052	-1.47276	-0.759948	-1.60538
Photosynthesis	cATP	ATPC1	Not Fe bound		Cz09g21130.t1	No	-0.624248	-1.75967	-1.08697	-1.04175	-1.35811	-1.25262
Photosynthesis	cATP	ATPD	Not Fe bound		Cz05g34180.t1	No	-0.358361	-1.49858	-1.32264	-0.792898	-1.38866	-0.449856
Photosynthesis	cATP	atpE	Not Fe bound		CzCPg00310.t1.v5.2.3	No	-0.480816	-0.6419	0.985255	-1.02748	0.721562	-0.741566
Photosynthesis	cATP	atpF	Not Fe bound		CzCPg00020.t1.v5.2.3	No	-1.06358	0.0727691	0.840049	-0.165561	-0.312323	-0.539125
Photosynthesis	cATP	ATPG	Not Fe bound		Cz02g27060.t1	No	-1.19791	-0.855516	-0.114608	-2.23124	-0.487175	-2.04927
Photosynthesis	cATP	atpH	Not Fe bound		CzCPg00030.t1.v5.2.3	No	-1.92007	-0.873557	-2.35868	-0.128293	-2.16839	-0.760125
Photosynthesis	cATP	atpI	Not Fe bound		CzCPg00180.t1.v5.2.3	No	-1.64602	-3.35335	-1.12872	-1.1544	-1.21393	-1.10285
Photosynthesis	cytb6f	petA	Fe bound	c-heme	CzCPg01130.t1.v5.2.3	No	-1.68477	-1.69046	-0.805095	-1.72718	-0.978405	-2.04459
Photosynthesis	cytb6f	petB	Fe bound	2X b-heme, c-heme	CzCPg01070.t1.v5.2.3	No	-3.04759	-3.65817	-5.3053	-5.85755	-5.92505	-4.82561
Photosynthesis	cytb6f	PETC	Fe bound	2-Fe-2-S	Cz13g12160.t1	No	-1.7234	-2.16928	-1.26822	-2.52672	-2.07989	-2.92775
Photosynthesis	cytb6f	petD	Not Fe bound		CzCPg01120.t1.v5.2.3	No	-2.74018	-1.30215	-2.81695	0.755738	-2.07491	0.48991
Photosynthesis	cytb6f	PETO	Not Fe bound		Cz06g16040.t1	No	-1.21818	-1.50424	-1.06368	-1.55969	-1.22162	-1.16484
Photosynthesis	Ferredoxin	FDX2	Fe bound	2Fe-2-S?	Cz13g08120.t1	No	-0.81185	-1.05472	-0.86154	-0.573027	-1.2834	-4.14428
Photosynthesis	Ferredoxin	FDX3	Fe bound	2Fe-2-S?	Cz11g03180.t1	YES	-2.88652	-6.00993	-1.90281	-0.878328	-1.8925	-2.48594
Photosynthesis	Ferredoxin	FDX4	Fe bound	2Fe-2-S?	Cz13g08015.t1	YES	-0.967011	-4.54771	-0.707465	-4.25385	-1.10598	-4.80621
Photosynthesis	Ferredoxin	FDX6	Fe bound	2Fe-2-S?	Cz11g16050.t1	YES	-1.16855	-4.34156	-3.44516	-2.69186	-2.24596	-2.6406
Photosynthesis	Ferredoxin	FDX7	Fe bound	2Fe-2-S?	Cz14g22270.t1	No	-0.289659	-1.79336	-1.35177	-2.54361	-0.968182	-2.26852
Photosynthesis	Ferredoxin	FNR	Not Fe bound		Cz02g17180.t1	No	-0.657018	-1.24231	-0.11869	-1.01079	-0.196153	-0.268275
Photosynthesis	Ferredoxin	PETF	Fe bound	2Fe-2-S	Cz07g28150.t1	YES	-4.04707	-4.90313	-2.48602	-5.51392	-2.77868	-5.62278
Photosynthesis	Flavodoxin	FLD1	Not Fe bound		Cz14g01090.t1	No	4.66535	4.90694	4.44152	5.035	4.82085	6.47673
Photosynthesis	PSI	psaA exon1	Fe bound	Fx(4Fe4S)- (dimer with B)	CzCPg01210.t1.v5.2.3	No	-2.47674	-4.10012	-2.40155	-2.40552	-3.05725	-2.91156
Photosynthesis	PSI	psaA exon2	Fe bound	Fx(4Fe4S)- (dimer with B)	CzCPg00200.t1.v5.2.3	YES	-3.9569	-4.03977	-3.40201	-5.98919	-3.49474	-4.97626
Photosynthesis	PSI	psaA exon3	Fe bound	Fx(4Fe4S)- (dimer with B)	CzCPg00270.t1.v5.2.3	No	-3.88815	-2.14093	-3.06565	-2.3928	-3.13292	-2.54924
Photosynthesis	PSI	psaB	Fe bound	Fx(4Fe4S)- (dimer with A)	CzCPg01360.t1.v5.2.3	No	-1.87743	-2.21016	-2.63311	-2.18242	-3.3383	-2.36578
Photosynthesis	PSI	psaC	Fe bound	2x 4Fe-4s (Fa,Fb)	CzCPg00250.t1.v5.2.3	No	-3.4509	-2.14351	-3.17845	-2.90658	-5.4311	-5.22186
Photosynthesis	PSI	PSAD	Not Fe bound		Cz05g36030.t1	No	-4.12542	-2.42224	-1.77909	-3.37484	-2.53182	-2.49088
Photosynthesis	PSI	PSAE	Not Fe bound		Cz04g01180.t1	No	-2.01392	-1.99116	-2.79433	-2.93193	-3.37854	-1.92417
Photosynthesis	PSI	PSAF	Not Fe bound		Cz13g06010.t1	No	-1.99951	-2.63056	-1.32542	-2.49301	-2.2811	-2.22356
Photosynthesis	PSI	PSAG	Not Fe bound		Cz06g31280.t1	No	-2.42246	-2.53529	-1.5259	-1.74437	-2.24847	-1.76159
Photosynthesis	PSI	PSAH	Not Fe bound		Cz12g12230.t1	No	-2.55712	-1.6776	-2.6901	-3.53831	-2.75119	-2.6243
Photosynthesis	PSI	PSAI	Not Fe bound		Cz01g05275.t1	YES	-1.40858	-2.64445	-1.23145	-2.89162	-2.22628	-1.72728
Photosynthesis	PSI	psaJ	Not Fe bound		CzCPg00170.t1.v5.2.3	No	0.373386	-2.13873	-1.06237	-1.96726	-2.35651	-2.83107
Photosynthesis	PSI	PSAK	Not Fe bound		Cz06g26010.t1	No	1.57359	0.484808	2.47097	-2.25815	2.08958	-1.97344
Photosynthesis	PSI	PSAL	Not Fe bound		Cz02g18180.t1	No	-4.4822	-2.90149	-1.4911	-5.23137	-2.34547	-4.47782
Photosynthesis	PSI	PSAN	Not Fe bound		Cz17g10010.t1	No	-3.89992	-0.565565	-2.37113	-2.85889	-3.00496	-2.92482
Photosynthesis	PSI	PSAO	Not Fe bound		Cz15g01010.t1	No	-3.42881	-0.37824	-1.62138	-1.3945	-3.15091	-1.91148
Photosynthesis	PSII	PSB27A	Not Fe bound		Cz04g12110.t1	No	-2.08327	-0.506336	-0.390144	-1.72978	-0.585302	-1.21172
Photosynthesis	PSII	PSB27B	Not Fe bound		Cz09g22190.t1	No	0.469499	-0.757068	-0.249059	-1.5083	0.0944489	-1.07132
Photosynthesis	PSII	PSB27C	Not Fe bound		Cz02g41080.t1	No	-1.06631	-1.00376	-1.11956	-0.400826	-1.0073	0.402886
Photosynthesis	PSII	PSB28	Not Fe bound		Cz13g07140.t1	No	0.0666536	-0.492989	0.153562	-0.705628	0.279636	0.440747
Photosynthesis	PSII	psbA	Fe bound	NHI(withD)	CzCPg00010.t1.v5.2.3	No	-1.64651	-1.27568	-1.51614	-2.24566	-2.19922	-2.54914
Photosynthesis	PSII	psbB	Not Fe bound		CzCPg00420.t1.v5.2.3	No	-2.066	-3.09792	-2.06302	-2.79178	-2.41208	-2.84657
Photosynthesis	PSII	psbC	Not Fe bound		CzCPg00040.t1.v5.2.3	No	-0.896884	-2.42984	-1.43054	-2.05586	-1.70719	-2.13445
Photosynthesis	PSII	psbD	Fe bound	NHI(withA)	CzCPg00210.t1.v5.2.3	No	-1.60826	-3.11881	-1.28751	-2.00837	-1.69063	-3.45166
Photosynthesis	PSII	psbE	Not Fe bound		CzCPg01190.t1.v5.2.3	No	-2.50956	-1.17122	-0.801281	-2.21125	-1.4125	-2.32359
Photosynthesis	PSII	psbF	Not Fe bound		CzCPg00130.t1.v5.2.3	No	-0.908212	1.79283	-2.31185	0.914197	-2.71295	1.10501
Photosynthesis	PSII	psbH	Not Fe bound		CzCPg00390.t1.v5.2.3	No	-1.47386	-0.906907	-1.18719	0.0813063	-1.8369	0.0233602
Photosynthesis	PSII	psbL	Not Fe bound		CzCPg00140.t1.v5.2.3	No	-1.86324	-4.58442	0.589472	-2.55757	-0.394572	-2.08997
Photosynthesis	PSII	psbM	Not Fe bound		CzCPg01390.t1.v5.2.3	YES	-0.540802	-1.19444	-6.48315	4.09594	-5.91157	3.12027
Photosynthesis	PSII	psbN	Not Fe bound		CzCPg00400.t1.v5.2.3	No	-1.36767	-0.150958	-1.80621	-2.34922	-1.84958	-2.97022
Photosynthesis	PSII	PSBO	Not Fe bound		Cz16g19040.t1	No	-1.41144	-1.97924	-0.922693	-1.45727	-1.64808	-1.91657
Photosynthesis	PSII	PSBP	Not Fe bound		Cz07g15040.t1	No	-1.41415	-2.24407	-0.669512	-2.04457	-1.22087	-2.49611
Photosynthesis	PSII	PSBQ1	Not Fe bound		Cz05g13170.t1	YES	-2.424	-2.37748	-1.72243	-2.44433	-3.35294	-1.06649
Photosynthesis	PSII	PSBQ2	Not Fe bound		Cz05g09100.t1	No	-1.39757	-2.58037	-1.11474	-1.67965	-1.65274	-2.41815
Photosynthesis	PSII	PSBR	Not Fe bound		Cz09g21140.t1	No	-1.65719	-1.5761	-1.02321	-3.6822	-1.05702	-2.45769
Photosynthesis	PSII	PSBW	Not Fe bound		Cz19g05110.t1	YES	0.337897	-1.48743	-3.62232	-5.23223	-4.36398	-3.24478
Photosynthesis	PSII	PSBX	Not Fe bound		Cz17g16010.t1	YES	0	-1.38795	0.972045	-6.85976	0.862588	-6.01929
Photosynthesis	PSII	PSBY	Not Fe bound		Cz17g15140.t1	No	0.792684	1.56232	3.2442	-3.05456	1.87767	-2.27189
Photosynthesis	PSII-MinorAntennae	LHCB4	Not Fe bound		Cz03g26240.t1	No	-1.30477	-1.20228	-0.510291	-1.076	-0.988559	-1.14439
Photosynthesis	PSII-MinorAntennae	LHCB5	Not Fe bound		Cz08g11160.t1	No	-0.849278	-1.8505	-0.845092	-2.57705	-1.09072	-1.59465
Photosynthesis	soluble	CYC6	Fe bound	c-heme	Cz01g35120.t1	No	-4.66044	-4.93146	-3.61094	-6.14243	-2.22854	-4.34358
Photosynthesis	soluble	PC	Not Fe bound		Cz01g35130.t1	No	-1.37581	-2.46331	-1.07131	-3.96378	-1.37748	-2.70829
Respiration	Alternative oxidase	AOX2	Fe bound	di-iron	Cz01g26020.t1	No	-1.34092	-0.35782	-1.91634	-0.73413	-1.70554	-0.0182519
Respiration	ATP synthase	ASA1	Not Fe bound		Cz04g09240.t1	No	-0.492229	-0.429856	0.5486	0.447348	0.461895	0.492489
Respiration	ATP synthase	ASA2	Not Fe bound		UNPLg00020.t1	No	-1.29181	0.330817	0.654946	0.386105	0.520609	0.278616
Respiration	ATP synthase	ASA3	Not Fe bound		Cz18g13100.t1	No	-0.132843	-0.134184	0.241777	-0.652927	0.219489	-0.341421
Respiration	ATP synthase	ASA4	Not Fe bound		Cz06g10150.t1	No	-0.645431	0.174311	0.0618743	-0.778615	0.0364137	-0.284308
Respiration	ATP synthase	ASA5	Not Fe bound		Cz06g37200.t1	No	0.0126506	0.399115	-0.869893	-0.852053	-0.0905806	-0.482518
Respiration	ATP synthase	ASA7	Not Fe bound		Cz18g09050.t1	No	-0.786304	-0.282974	-0.493079	0.0111504	-0.448353	0.0899503
Respiration	ATP synthase	ASA8	Not Fe bound		Cz05g27075.t1	No	-2.06147	-1.41962	-0.272707	-0.535294	-0.596786	-0.867684
Respiration	ATP synthase	ASA9	Not Fe bound		Cz02g05180.t1	No	-2.66301	-2.23149	-7.32406	0.0982588	-7.31953	0.64337
Respiration	ATP synthase	ATP11	Not Fe bound		Cz06g16150.t1	No	-1.21609	-1.28253	-1.76847	-0.165986	-1.09208	-0.433549
Respiration	ATP synthase	ATP12	Not Fe bound		Cz06g20230.t1	No	-0.444171	1.37707	-0.319805	-1.2091	-0.0743446	-0.892488
Respiration	ATP synthase	ATP15	Not Fe bound		Cz12g24015.t1	No	0.860187	0.796784	2.29808	1.7263	2.07352	1.07739
Respiration	ATP synthase	ATP2	Not Fe bound		Cz03g32200.t1	No	-0.398118	-1.22183	0.254757	-0.794111	0.445223	-0.271497
Respiration	ATP synthase	ATP3	Not Fe bound		Cz08g05010.t1	No	0.149088	0.204197	0.580062	0.10696	0.518203	0.723967
Respiration	ATP synthase	atp6	Not Fe bound		CzMTg00230.t1.v5.2.3	No	-2.19061	-4.37455	-0.15495	-1.1268	-0.373394	-1.02378
Respiration	ATP synthase	ATPD	Not Fe bound		Cz05g29070.t1	No	-0.857131	-1.55181	0.825325	-0.944655	0.478488	-1.15966
Respiration	ATP synthase	Cz03g33200	Not Fe bound		Cz03g33200.t1	No	1.09031	-1.41621	0.527632	-1.58906	1.17961	-1.73001
Respiration	ATP synthase	OSCP	Not Fe bound		Cz03g14200.t1	No	-0.589989	-0.20099	0.547369	0.0702206	0.793016	-0.0945877
Respiration	ATP synthase	OXA1	Not Fe bound		Cz07g22200.t1	No	1.27016	-0.578288	0.0654897	0.47199	0.177033	0.466843
Respiration	Complex II	Cz05g08055	Not Fe bound		Cz05g08055.t1	YES	-4.09365	-3.40281	1.84229	-2.58135	1.18448	-2.91667
Respiration	Complex II	Cz05g32170	Not Fe bound		Cz05g32170.t1	No	-0.197403	0.269455	-0.0273058	-0.281196	-0.212131	0.186628
Respiration	Complex II	SDH1	Not Fe bound		Cz03g18320.t1	No	-0.252484	-0.436032	0.0212111	-1.22447	-0.0732232	-1.07433
Respiration	Complex II	SDH2	Fe bound	2Fe2S,3Fe4s, 4Fe4S	Cz15g13230.t1	No	0.266958	0.801325	0.142964	0.842572	-0.0955056	0.485356
Respiration	Complex II	SDH3	Fe bound	Heme	Cz07g14020.t1	No	-0.133436	-0.573063	-0.234626	-0.398675	-0.572217	-0.791534
Respiration	Complex II	SDH4	Not Fe bound		Cz07g14015.t1	No	2.0247	1.66303	2.10736	0.456722	1.82383	0.492862
Respiration	Complex II	SDHAF2	Not Fe bound		Cz07g02050.t1	YES	-0.869968	-4.10486	-1.3269	-3.19355	-1.84141	-3.46607
Respiration	Complex III	cob	Fe bound	2X b-heme	CzMTg00010.t1.v5.2.3	No	-2.31096	-2.2477	4.27178	-1.58308	4.18524	-2.23709
Respiration	Complex III	COQ8	Not Fe bound		Cz16g18040.t1	No	-0.291791	-0.997542	-0.662645	-0.630692	-0.577439	-0.446521
Respiration	Complex III	CYC1	Fe bound	c-heme	Cz03g08180.t1	No	-0.0460293	0.0130642	0.0832561	-0.146463	-0.0207621	-0.190676
Respiration	Complex III	Cz04g09027	Not Fe bound		Cz04g09027.t1	No	0.0063401	2.82585	-2.72231	0.136194	-2.40898	0.408347
Respiration	Complex III	Cz04g38270	Not Fe bound		Cz04g38270.t1	No	-0.0280386	0.39796	0.586151	-0.399204	0.887149	-0.375152
Respiration	Complex III	Cz14g15120	Not Fe bound		Cz14g15120.t1	No	-0.947016	0.28159	-3.22201	3.32973	-3.65106	3.64373
Respiration	Complex III	MPPA1	Not Fe bound		Cz06g37030.t1	No	0.0906719	-0.197265	-0.452528	-0.0974876	0.131845	0.444191
Respiration	Complex III	QCR1	Not Fe bound		Cz02g13140.t1	No	-0.0505573	0.0516095	0.160633	-1.04482	0.290887	-0.793028
Respiration	Complex III	QCR10	Not Fe bound		Cz14g26085.t1	No	-0.409432	-0.4318	-0.778989	0.752944	-0.289584	1.90643
Respiration	Complex III	QCR7	Not Fe bound		Cz10g27170.t1	No	-0.281236	-0.0182112	-0.251084	-0.725195	-0.384866	-0.334624
Respiration	Complex III	QCR8	Not Fe bound		Cz14g16185.t1	No	0.33616	1.95374	1.89985	-1.61455	1.88751	-2.02546
Respiration	Complex III	QCR9	Not Fe bound		Cz06g29205.t1	No	-0.974036	0.461835	-0.717401	-1.88106	-0.999071	-0.962623
Respiration	Complex III	RIP1	Fe bound	2Fe2S	Cz13g13110.t1	No	-0.527891	-0.535808	0.577415	-0.00523043	0.56003	0.108996
Respiration	Complex IV	cox1	Fe bound	2x-a-heme	CzMTg00050.t1.v5.2.3	No	4.53704	-1.00757	3.99125	2.81952	3.86299	0.267352
Respiration	Complex IV	COX12	Not Fe bound		Cz01g24170.t1	No	-2.10367	3.02107	2.43909	-3.21634	1.78113	-3.4072
Respiration	Complex IV	COX13	Not Fe bound		Cz05g00200.t1	No	0.191349	-0.909998	-1.01237	-2.26263	-0.932484	-3.36301
Respiration	Complex IV	COX16	Not Fe bound		Cz01g09280.t1	No	-0.22525	-1.31196	0.000299429	0.940472	-0.934396	0.898005
Respiration	Complex IV	cox2a	Not Fe bound		CzMTg00040.t1.v5.2.3	No	0.852042	1.7172	0.646013	0.00892961	-0.135519	-2.30858
Respiration	Complex IV	COX2B	Not Fe bound		Cz15g01180.t1	No	0.79357	0.426722	1.14714	-1.42977	1.59484	-1.76808
Respiration	Complex IV	cox3	Not Fe bound		CzMTg00100.t1.v5.2.3	No	-2.10044	-0.82294	-2.28671	0.966757	-2.50975	-0.234352
Respiration	Complex IV	COX4	Not Fe bound		Cz11g20250.t1	No	-0.079505	0.632191	0.631688	0.238485	-0.286623	0.046113
Respiration	Complex IV	COX5C	Not Fe bound		Cz04g33210.t1	No	1.1864	1.56198	0.674784	-0.22785	1.70923	-1.38249
Respiration	Complex IV	COX90	Not Fe bound		Cz04g37070.t1	No	-0.0144568	-1.23256	0.750652	-2.48641	-0.528681	-4.34833
Respiration	Complex IV	COX90	Not Fe bound		Cz13g07220.t1	No	-0.889187	-0.094983	0.52046	0.00373269	0.474021	-0.536575
Respiration	Complex IV	SUR1	Not Fe bound		Cz01g14040.t1	No	-0.0404016	-1.03222	0.118538	-0.533291	-0.297754	-0.738499
Respiration	ComplexI	ACP1	Not Fe bound		Cz07g17120.t1	No	0.333348	-0.95461	0.222197	-0.064605	0.268605	0.438838
Respiration	ComplexI	B14.5a	Not Fe bound		Cz10g28337.t1	No	-1.8136	-1.9137	-0.0181862	-0.104686	-0.764783	-0.425079
Respiration	ComplexI	CAG1	Not Fe bound		Cz02g19080.t1	No	-0.507233	-0.89421	-0.101273	0.335709	-0.00136788	0.681722
Respiration	ComplexI	CAG2	Not Fe bound		Cz08g01250.t1	No	-0.506697	-0.330264	-0.576097	-0.956399	-0.635995	-0.386326
Respiration	ComplexI	CAG3	Not Fe bound		Cz18g10140.t1	No	-0.0225585	0.369834	-0.152298	0.084144	-0.150284	-0.070135
Respiration	ComplexI	DNK1	Not Fe bound		Cz03g01140.t1	No	-3.01949	-2.47013	-0.79062	-1.66754	-1.23624	-1.3829
Respiration	ComplexI	DUF543	Not Fe bound		Cz05g10310.t1	No	0.59219	0.116926	0.66517	-1.60387	0.323939	-0.706982
Respiration	ComplexI	nad1	Not Fe bound		CzMTg00130.t1.v5.2.3	No	-2.71488	-2.63646	-3.00076	-1.82466	-2.84725	-2.39307
Respiration	ComplexI	nad2	Not Fe bound		CzMTg00080.t1.v5.2.3	No	-1.31047	-2.81599	-3.41227	-1.53348	-6.53168	-1.61256
Respiration	ComplexI	nad4	Not Fe bound		CzMTg00320.t1.v5.2.3	YES	4.3285	-1.21874	2.78372	2.53501	2.1945	0.91962
Respiration	ComplexI	nad5	Not Fe bound		CzMTg00250.t1.v5.2.3	YES	-0.53502	0.0295271	-1.63701	-1.86986	-2.17148	-2.4719
Respiration	ComplexI	nad6	Not Fe bound		CzMTg00120.t1.v5.2.3	No	-1.07518	-0.495752	0.443067	-0.681136	0.340208	-0.557767
Respiration	ComplexI	NDU10/KFYI	Not Fe bound		Cz06g34055.t1	YES	-1.11595	-0.209425	-0.329325	-3.07476	-0.944199	-3.52401
Respiration	ComplexI	NDU9/B14.5b	Not Fe bound		Cz08g16207.t1	No	-0.424272	0.897696	-0.250661	-0.739855	-0.571233	-0.287188
Respiration	ComplexI	NUO10	Fe bound	N2(4Fe4S)	Cz10g28080.t1	No	1.28638	1.19808	-0.477383	0.0238326	-0.58956	-0.657529
Respiration	ComplexI	NUO13	Not Fe bound		Cz16g19250.t1	No	-0.085937	0.441041	0.253006	0.377029	0.808076	0.139178
Respiration	ComplexI	NUO17	Not Fe bound		Cz05g32050.t1	No	-1.45054	-1.24704	-0.651457	-0.0418216	-0.827115	-0.0514334
Respiration	ComplexI	NUO21	Not Fe bound		Cz04g04055.t1	No	-0.359922	-0.280593	-2.16656	-0.706596	-2.40347	-0.259
Respiration	ComplexI	NUO5	Fe bound	N1a(2Fe2S)	Cz14g14250.t1	No	0.344176	0.891304	-0.0851842	-1.34767	0.170149	-1.65858
Respiration	ComplexI	NUO6	Fe bound	FMN, N3(4Fe-S)	Cz12g00190.t1	No	-0.0410526	-0.119938	0.195398	-0.52319	0.015978	-0.807913
Respiration	ComplexI	NUO7/ND7	Not Fe bound		Cz14g19020.t1	No	-0.662313	-0.594534	0.434478	-0.874528	0.597305	-1.36407
Respiration	ComplexI	NUO8	Fe bound	N6a(4Fe4S), N6b(4Fe4S)	Cz05g31270.t1	No	-0.743484	0.0474651	-0.89326	-0.819648	-1.20043	-0.982376
Respiration	ComplexI	NUO9/ND9	Not Fe bound		Cz05g18120.t1	No	-1.1952	0.771512	0.357437	-1.00724	0.171028	-0.489507
Respiration	ComplexI	NUOA8	Not Fe bound		UNPLg00971.t1	No	0.056199	-0.534403	0.191237	-1.5161	0.20235	-1.50347
Respiration	ComplexI	NUOA9	Not Fe bound		Cz03g12120.t1	No	1.13502	-0.100895	-0.0938445	0.126685	0.0317957	-0.216045
Respiration	ComplexI	NUOB10	Not Fe bound		Cz09g07050.t1	No	-0.400302	2.96328	2.55347	0.272255	2.18472	0.335004
Respiration	ComplexI	NUOB13	Not Fe bound		Cz02g06240.t1	No	-0.697883	-1.19567	-1.12392	-1.92713	-1.40019	-2.54056
Respiration	ComplexI	NUOB14	Not Fe bound		Cz09g05210.t1	No	-1.9666	-1.65132	-0.975306	-1.2627	-0.835135	-1.34029
Respiration	ComplexI	NUOB16	Not Fe bound		Cz03g20130.t1	No	0.0657027	-0.602981	-0.299211	0.208427	0.259343	0.970262
Respiration	ComplexI	NUOB18	Not Fe bound		Cz01g10235.t1	No	-0.29295	0.296295	0.473718	-0.0252084	-0.927753	-0.0933655
Respiration	ComplexI	NUOB22	Not Fe bound		Cz16g19095.t1	No	-0.646525	-0.965388	-1.87366	-0.253707	-1.8655	-0.636429
Respiration	ComplexI	NUOB4	Not Fe bound		Cz02g34220.t1	No	-0.881074	1.51618	1.04061	1.24265	1.47915	1.89396
Respiration	ComplexI	NUOB8	Not Fe bound		Cz03g11040.t1	No	1.7022	-0.448618	1.04989	-0.520398	0.36133	-1.27543
Respiration	ComplexI	NUOP3	Not Fe bound		Cz03g07225.t1	No	0.0996477	0.927466	-0.760834	0.486233	-0.567171	0.410362
Respiration	ComplexI	NUOS1	Fe bound	N1b(2Fe2S), N4(4Fe4S), N5(4Fe4S)	Cz05g14010.t1	No	0.0859164	-0.256344	-0.183821	-0.37969	-0.420239	-0.458959
Respiration	ComplexI	NUOS4	Not Fe bound		Cz10g09193.t1	No	-4.22124	-1.51298	-6.75231	-1.18775	-7.15442	-2.01171
Respiration	ComplexI	NUOS4	Not Fe bound		Cz12g16270.t1	No	-1.18028	-0.65201	-0.309101	-0.0811646	-0.474642	0.425296
Respiration	ComplexI	NUOS6	Not Fe bound		Cz01g28160.t1	No	-1.41969	0.269187	0.333382	-0.884179	0.10957	-2.4964
Respiration	ComplexI	TEF29	Not Fe bound		Cz11g28145.t1	No	-2.61605	-0.986352	-1.02429	-0.32183	-1.26744	-0.391916
Respiration	ComplexI	TIM23	Not Fe bound		UNPLg00201.t1	No	0.125709	-0.467373	-0.462002	-0.291668	-0.0989321	0.323078
Respiration	Cytochrome c	CYC	Fe bound	c-heme	Cz05g15120.t1	No	2.36036	-0.898194	0.268751	-2.32661	0.51165	-1.94468
Respiration	Cytochrome c	HCS1	Not Fe bound		Cz05g13180.t1	No	-1.59373	-0.489029	1.13341	-0.880537	1.52302	0.209491
Respiration	Cytochrome c	HCS2	Not Fe bound		Cz07g23090.t1	No	-2.12237	0.461272	-2.00968	-0.273325	-2.27752	-0.195154
Respiration	Type-II NAD(P)H dehydrogenase family	NDA1	Not Fe bound		Cz12g09060.t1	No	0.136849	-0.154995	0.123978	-1.61604	-0.128594	-1.89619
Respiration	Type-II NAD(P)H dehydrogenase family	NDA5	Not Fe bound		Cz07g16140.t1	No	0.699581	-0.399288	0.610632	0.576165	0.385218	0.345084
Respiration	Type-II NAD(P)H dehydrogenase family	NDA6	Not Fe bound		Cz11g15140.t1	No	-0.110756	0.201009	2.30293	1.82851	2.46437	2.4347

### Sheet: Sheet1
Protein Abundance (none are imputed) of putative Fe transporters across families. The last three columns are the predicted orthologs in Chlamy and Arabidopsis																					Orthologous and In-Paralog members of Chromochloris to Chlamy and Athal
ProteinID	Name	Unique_Peptide_Count	NA_Infer	WT_-Fe_-Glc_01	WT_-Fe_-Glc_02	WT_-Fe_-Glc_03	WT_-Fe_-Glc_04	WT_-Fe_+Glc_05	WT_-Fe_+Glc_06	WT_-Fe_+Glc_07	WT_-Fe_+Glc_08	WT_+Fe_-Glc_09	WT_+Fe_-Glc_10	WT_+Fe_-Glc_12	WT_+Fe_+Glc_13	WT_+Fe_+Glc_14	WT_+Fe_+Glc_15	WT_+Fe_+Glc_16	Pathway	AnnotationMethod	Cre	Athal	CzofInParalogGroup	Notes
Cz01g34350.t1	ABCI10	16	No	21.6347	21.6234	21.651	21.6785	19.9293	20.03	20.1413	20.0955	20.8641	20.7465	20.7901	19.8349	19.4235	19.5764	19.7797	Fe-transport	Manual or Ortholog Based Annotation	Cre03.g164150.t1.1	AT4G33460.1(ABCI10)	Cz01g34350(ABCI10)
Cz05g18030.t1	ABCI12	6	No	21.1843	21.2229	21.1423	20.9769	17.1058	17.4686	17.1651	17.0557	20.8714	20.6616	20.63	19.2299	19.4243	19.5564	19.4609	Fe-transport	Manual or Ortholog Based Annotation	Cre12.g533950.t1.1(COT1)	AT3G21580.1(ABCI12)	Cz05g18030(ABCI12)
Cz16g11150.t1	TIC21B	7	No	18.7889	19.1318	19.1801	18.9066	19.6568	19.8396	19.8788	19.8244	23.337	23.2439	23.0063	22.2858	22.526	22.5105	22.3941	Fe import plastid	Manual or Ortholog Based Annotation	NA ** (see note)	AT2G15290.1(AtTic21)	Cz16g11150(TIC21B)	(The protein annotated as Chlamy TIC21 is not detected as an ortholog because Chromochloris has a plant like (TIC21B) and Chlamydomonas-like verison (TIC21A). This row refers to the plant like one )
Cz17g10140.t1	MFL1	19	No	21.7517	21.8975	21.6981	21.6733	22.7997	22.7745	22.7605	22.7353	21.7217	21.6576	21.7046	22.4381	22.549	22.4346	22.4316	Fe import mitochondria	Manual or Ortholog Based Annotation	Cre16.g695950.t1.2	AT1G07025.1, AT2G30160.1, AT1G07030.1	Cz17g10140(MFL1)
Cz17g07070.t1	FEA1	57	No	26.201	26.3427	26.2559	26.1219	27.0684	27.1424	27.1865	27.052	24.1838	24.1079	24.1123	24.8581	25.2788	24.7201	24.4288	Fe assimilation	Manual or Ortholog Based Annotation	Cre12.g546550.t1.1(FEA1), Cre12.g546600.t1.1(FEA2)		Cz17g07070(FEA1), Cz18g11010(FEA2)	While Both Chromochloris and Chlamy have 2 FEA proteins, they are predicted by Orthofinder2 to have duplicated independently after speciation
Cz18g11010.t1	FEA2	83	No	28.7862	28.5341	28.4698	28.3513	26.7774	26.9103	26.548	26.7424	25.4927	25.4512	24.6976	24.5263	24.3418	24.5053	24.3104	Fe assimilation	Manual or Ortholog Based Annotation	Cre12.g546550.t1.1(FEA1), Cre12.g546600.t1.1(FEA2)		Cz17g07070(FEA1), Cz18g11010(FEA2)	While Both Chromochloris and Chlamy have 2 FEA proteins, they are predicted by Orthofinder2 to have duplicated independently after speciation
Cz02g39280.t1	FOX1	84	No	26.458	26.2801	26.3417	26.3826	25.3497	25.256	25.1454	25.2077	23.5387	23.5016	23.6028	23.2185	23.5794	23.1152	23.0534	Fe¬†transport	Manual or Ortholog Based Annotation	Cre09.g393150.t1.2(FOX1), Cre12.g531200.t1.1(FOX2)		Cz02g39280(FOX1)
Cz09g15080.t1	FRE1	15	No	22.6379	22.8275	22.7203	22.7208	22.8024	22.8771	22.8746	22.9524	21.2066	21.1891	20.9642	21.0262	21.0953	21.1048	21.0668	Fe reduction	Manual or Ortholog Based Annotation	Cre04.g227400.t1.2(FRE1)	AT1G01590.1(ATFRO1), AT1G23020.2(ATFRO3), AT1G01580.2(ATFRO2), AT5G23980.1(ATFRO4), AT5G23990.2(ATFRO5), AT5G50160.1(ATFRO8), AT5G49740.1(ATFRO7), AT5G49730.1(ATFRO6)	Cz09g15080(FRE1)
