## Supplementary Data 8 for "Iron rescues glucose-mediated photosynthesis repression during lipid accumulation in the green alga *Chromochloris zofingiensis*"

Supplementary Data Set 8, log2 mean abundance. Data is imputed for undetected samples. (See supplementary data 3 for Raw abundances and notes on imputation
ProteinID	Name	Note	Pathway	WT_-Fe_-Glc	WT_-Fe_+Glc	WT_+Fe_-Glc	WT_+Fe_+Glc	hxk1-1_-Fe_-Glc	hxk1-1_-Fe_+Glc	hxk1-1_+Fe_-Glc	hxk1-1_+Fe_+Glc	hxk1-2_-Fe_-Glc	hxk1-2_-Fe_+Glc	hxk1-2_+Fe_-Glc	hxk1-2_+Fe_+Glc
Cz02g17180.t1	FNR	Ferredoxin NADP Reductase	Ferredoxin Reduction	28.00	27.68	28.20	27.94	27.41	27.26	28.06	28.50	27.66	27.41	27.78	28.42
Cz07g16090.t1	FDX5	Ferredoxin	Ferredoxin	23.82	25.97	23.47	26.15	24.20	25.01	23.75	24.78	24.14	24.66	23.57	24.43
Cz07g28150.t1	PETF	Ferredoxin	Ferredoxin	19.70	17.22	22.48	22.85	18.37	17.22	22.42	22.13	19.44	17.22	21.92	22.74
Cz11g03180.t1	FDX3	Ferredoxin	Ferredoxin	18.14	16.97	20.03	19.46	15.68	15.68	18.57	21.69	17.95	19.24	19.85	20.12
Cz11g16050.t1	FDX6	Ferredoxin	Ferredoxin	13.42	13.42	15.66	16.06	13.42	13.42	14.59	17.76	13.42	13.42	16.86	16.11
Cz13g08015.t1	FDX4	Ferredoxin	Ferredoxin	19.63	16.58	20.73	21.38	19.60	15.36	20.57	19.90	20.02	18.06	20.73	22.31
Cz13g08120.t1	FDX2	Ferredoxin	Ferredoxin	18.76	22.95	20.05	27.10	18.86	20.63	19.68	21.68	18.73	21.60	19.59	22.18
Cz14g22270.t1	FDX7	Ferredoxin	Ferredoxin	19.93	18.92	20.90	21.19	20.84	19.04	21.13	20.83	19.79	19.46	21.14	22.01
Cz14g01090.t1	FLD1	Flavodoxin	Flavodoxin	26.27	28.18	21.45	21.70	26.18	26.04	21.51	21.14	25.83	26.96	21.38	21.93
Cz04g31180.t1	FAD7A	Fatty Acid-Desaturase; omega-3	Chloroplast FAD	19.19	23.18	21.04	21.70	19.90	19.65	18.01	21.33	18.26	21.10	20.46	21.17
Cz06g12050.t1	FAD3B	Fatty Acid Desaturase; delta-6	Chloroplast FAD	17.17	17.17	18.56	20.37	17.17	17.17	19.11	20.08	17.17	17.17	18.30	20.77
Cz06g28130.t1	FAD7B	Fatty Acid-Desaturase; omega-3	Chloroplast FAD	20.56	22.56	20.81	24.01	20.69	21.28	21.64	23.02	20.43	21.59	20.75	22.51
Cz08g04110.t1	FAD6B	Fatty Acid Desaturase; omega-6	Chloroplast FAD	22.35	22.97	22.09	24.87	22.12	22.57	22.08	23.45	22.09	22.61	21.68	23.59
Cz11g21120.t1	FAD6A	Fatty Acid Desaturase; delta-12	Chloroplast FAD	19.13	21.27	23.03	21.89	21.85	22.20	21.69	22.81	19.36	21.15	22.78	22.25
Cz13g01140.t1	FAD5D	Fatty Acid Desaturase; delta-6	Chloroplast FAD	14.20	12.04	16.10	19.02	13.51	12.04	19.05	14.07	14.17	12.04	16.50	19.55
Cz04g09090.t1	SAD1	Stearoyl ACP Desaturase	Chloroplast FAD	24.77	26.79	24.96	27.53	24.87	25.13	24.61	25.58	24.84	25.16	24.98	25.38
Cz13g17200.t1	SAD2	Stearoyl ACP Desaturase (Likeley Mitochondrial)	FAD	18.90	18.53	18.75	19.78	20.02	17.17	19.49	19.69	18.40	18.76	19.01	20.38
Cz08g21150.t1	FAD6C?	Fatty Acid Desaturase; delta-12	FAD	11.26	11.26	11.26	12.99	11.26	11.26	12.73	11.26	11.26	11.26	11.26	14.15
Cz12g10230.t1	FADA	Fatty Acid-Desaturase A	FAD	12.85	12.85	14.85	12.85	14.92	12.85	12.85	12.85	12.85	12.85	15.02	12.85
Cz12g10230.t2	FADA	Fatty Acid-Desaturase A	FAD	14.63	14.63	17.55	18.32	14.63	15.67	19.83	17.08	14.63	14.63	17.32	18.47
Cz03g33220.t1	FAD2	Fatty Acid Desaturase; omega-6	Extraplastidic FAD	16.60	22.71	18.99	22.76	16.60	19.12	17.75	19.77	16.60	20.70	18.73	20.61
Cz06g00170.t1	FAD5C	Fatty Acid Desaturase; delta-6	Extraplastidic FAD	13.63	13.63	20.40	19.63	13.63	18.42	15.01	17.65	13.63	13.63	19.40	18.85
Cz07g00120.t1	FAD5A	Fatty Acid Desaturase; delta-9	Extraplastidic FAD	19.43	22.10	21.97	22.53	20.67	21.74	20.38	21.77	19.17	21.02	21.37	21.80
Cz16g03140.t1	FAD5B	Fatty Acid Desaturase; delta-9	Extraplastidic FAD	21.52	20.16	21.03	22.41	19.11	19.19	21.26	20.58	19.65	20.90	19.77	21.32
UNPLg00012.t1	FAD3A	Fatty Acid Desaturase; delta-6	Extraplastidic FAD	17.09	17.88	15.53	19.16	15.53	15.53	16.91	18.07	16.71	18.21	15.53	17.15
